# Transcriptional dynamics of sleep deprivation and subsequent recovery sleep in the male mouse cortex

**DOI:** 10.1101/2024.08.20.607983

**Authors:** Alexander Popescu, Caitlin Ottaway, Kaitlyn Ford, Taylor Wintler Patterson, Ashley Ingiosi, Elizabeth Medina, Stephanie C. Hicks, Kristan Singletary, Lucia Peixoto

**Author notes:** Correspondence: Lucia Peixoto. Denotes authors contributed equally (Alexander Popescu, Caitlin Ottaway).

## Abstract

Sleep is an essential, tightly regulated biological function. Sleep is also a homeostatic process, with the need to sleep increasing as a function of being awake. Acute sleep deprivation (SD) increases sleep need, and subsequent recovery sleep (RS) discharges it. SD is known to alter brain gene expression in rodents, but it remains unclear which changes are linked to sleep homeostasis, SD-related impairments, or non-sleep-specific effects. To investigate this question, we analyzed RNA-seq data from adult wild-type male mice subjected to 3 and 5-6 hours of SD and 2 and 6 hours of RS after SD. We hypothesized molecular changes associated with sleep homeostasis mirror sleep pressure dynamics as defined by brain electrical activity, peaking at 5-6 hours of SD, and are no longer differentially expressed after 2 hours of RS. We report 5-6 hours of SD produces the largest effect on gene expression, affecting approximately half of the cortical transcriptome, with most differentially expressed genes (DEGs) downregulated. The majority of DEGs normalize after 2 hours of RS and are involved in redox metabolism, chromatin regulation, and DNA damage/repair. Additionally, RS affects gene expression related to mitochondrial metabolism and Wnt-signaling, potentially contributing to its restorative effects. DEGs associated with cholesterol metabolism and stress response do not normalize within 6 hours and may be non-sleep-specific. Finally, DEGs involved in insulin signaling, MAPK signaling, and RNA-binding may mediate the impairing effects of SD. Overall, our results offer insight into the molecular mechanisms underlying sleep homeostasis and the broader effects of SD.

**New & Noteworthy:** This study investigates different time points of sleep deprivation and recovery sleep to better understand the molecular processes influenced by sleep and lack of sleep. This study highlights redox metabolism, chromatin regulation, and DNA damage/repair as molecular mechanisms linked to sleep homeostasis while showing the effects of stress are probably non-sleep-specific based on transcriptional dynamics.
