## Supplemental Table 2 for "Transcriptional dynamics of sleep deprivation and subsequent recovery sleep in the male mouse cortex"

### Sheet: log2CPM Cutoff
Log2CPM Cutoff	# of Differentially Expressed Genes (SD5–6, FDR < 0.05)	Positive Controls Recovered		Empirical Negative Controls Recovered		Negative:Positive Percent Recovery Ratio
		#	% (Relative to Expressed Matrix)	#	% (Relative to Expressed Matrix)
None	8544	602	89.8507	1244	36.4	0.405
-2	8382	602	89.8507	1218	35.6	0.396
-1	7982	601	89.7015	1163	34	0.379
0	7485	593	88.5075	1093	31.9	0.36
1	6920	575	85.8209	1006	29.4	0.343
2	6455	546	81.4925	946	27.6	0.339
